# Three catalase-peroxidases promote extended stationary phase survival of *Vibrio natriegens* during ecologically relevant exposures to exogenous hydrogen peroxide

**DOI:** 10.64898/2026.09.14.751516

**Authors:** Liz D. Glasgo, Emily E. Chase, Spiridon E. Papoulis, Kennedi M. Hambrick, Luke T. Qualey, Slaybrina D.R. Raphael, Michael A. Gilchrist, Steven W. Wilhelm, Erik R. Zinser

## Abstract

*Vibrio natriegens* is an emerging model organism in laboratory and biotechnology research that is known for its fast growth rate and diverse metabolic capabilities. However, little is known about its response to oxidative stress. Reactive oxygen species (ROS) are ubiquitous stressors for most aerobic life and without mitigation can lead to cellular damage and sometimes death. *V. natriegens* is unusual amongst the *Vibrio* genus and Proteobacterial phylum in having three copies of *katG* encoding the bifunctional ROS defense enzyme catalase-peroxidase. The biological significance of having three copies of this protective gene was investigated with phylogenetics and gene inactivation studies. We determined that two of the *katG* copies arose recently via duplication and subsequent divergence. Analysis of single, double, and triple Δ*katG* constructs revealed each *katG* gene product contributes to survival during exposure to ecologically relevant concentrations of exogenous hydrogen peroxide (HOOH) under stationary phase conditions but found the genes were dispensable for HOOH resistance during exponential growth. We also demonstrated the involvement of the RpoS regulon in *V. natriegens* oxidative stress response in stationary phase. As an outcome of this investigation, we identified and repaired several spontaneous loss-of-function mutations of *rpoS* in laboratory cultures of the *V. natriegens* type strain ATCC 14048. Together, these results provide physiological and evolutionary insights into *V. natriegens* ROS response.
