## Supplemental File 3 for "Three catalase-peroxidases promote extended stationary phase survival of *Vibrio natriegens* during ecologically relevant exposures to exogenous hydrogen peroxide"

### Sheet: CatalaseAndPeroxidaseCountsVib
Vibrio Catalase and Catalase-Peroxidase Counts
organism_name	Counts	phylum	genus	Catalase-PeroxidaseCounts	CatalaseCounts
Vibrio aquimaris	4	Proteobacteria	Vibrio	1	3
Vibrio tetraodonis	4	Proteobacteria	Vibrio	1	3
Vibrio pectenicida	4	Proteobacteria	Vibrio	1	3			sumations
Vibrio parahaemolyticus RIMD 2210633	4	Proteobacteria	Vibrio	2	2			Catalase-PeroxidaseCounts	CatalaseCounts	#Organisms
Vibrio mediterranei	3	Proteobacteria	Vibrio	2	1			0	0	2
Vibrio hyugaensis	3	Proteobacteria	Vibrio	1	2			0	1	19
Vibrio nigripulchritudo POn4	3	Proteobacteria	Vibrio	0	3			0	2	4
Vibrio crassostreae	3	Proteobacteria	Vibrio	0	3			0	3	3
Vibrio campbellii	3	Proteobacteria	Vibrio	1	2			1	0	46
Vibrio taketomensis	3	Proteobacteria	Vibrio	2	1			1	1	28
Vibrio owensii	3	Proteobacteria	Vibrio	1	2			1	2	5
Vibrio superstes	3	Proteobacteria	Vibrio	2	1			1	3	3
Vibrio harveyi	3	Proteobacteria	Vibrio	1	2			2	0	4
Vibrio jasicida 090810c	3	Proteobacteria	Vibrio	1	2			2	1	5
Vibrio penaeicida	3	Proteobacteria	Vibrio	0	3			2	2	1
Vibrio nitrifigilis	3	Proteobacteria	Vibrio	3	0			3	0	2
Vibrio natriegens NBRC 15636 = ATCC 14048 = DSM 759	3	Proteobacteria	Vibrio	3	0			3	1	0
Vibrio barjaei	3	Proteobacteria	Vibrio	2	1
Vibrio caribbeanicus ATCC BAA-2122	3	Proteobacteria	Vibrio	2	1					122
Vibrio renipiscarius	2	Proteobacteria	Vibrio	1	1
Vibrio ruber DSM 16370	2	Proteobacteria	Vibrio	1	1
Vibrio mimicus MB451	2	Proteobacteria	Vibrio	1	1
Vibrio xiamenensis	2	Proteobacteria	Vibrio	1	1
Vibrio scophthalmi	2	Proteobacteria	Vibrio	1	1
Vibrio chemaguriensis	2	Proteobacteria	Vibrio	1	1
Vibrio panuliri	2	Proteobacteria	Vibrio	1	1
Vibrio viridaestus	2	Proteobacteria	Vibrio	1	1
Vibrio thalassae	2	Proteobacteria	Vibrio	2	0
Vibrio qinghaiensis	2	Proteobacteria	Vibrio	1	1
Vibrio ponticus	2	Proteobacteria	Vibrio	1	1
Vibrio alginolyticus	2	Proteobacteria	Vibrio	1	1
Vibrio europaeus	2	Proteobacteria	Vibrio	1	1
Vibrio tubiashii ATCC 19109	2	Proteobacteria	Vibrio	1	1
Vibrio proteolyticus NBRC 13287	2	Proteobacteria	Vibrio	2	0
Vibrio lentus	2	Proteobacteria	Vibrio	0	2
Vibrio breoganii	2	Proteobacteria	Vibrio	1	1
Vibrio astriarenae	2	Proteobacteria	Vibrio	1	1
Vibrio bathopelagicus	2	Proteobacteria	Vibrio	0	2
Vibrio ichthyoenteri ATCC 700023	2	Proteobacteria	Vibrio	0	2
Vibrio metoecus	2	Proteobacteria	Vibrio	1	1
Vibrio comitans NBRC 102076	2	Proteobacteria	Vibrio	1	1
Vibrio antiquarius	2	Proteobacteria	Vibrio	1	1
Vibrio splendidus	2	Proteobacteria	Vibrio	0	2
Vibrio atypicus	2	Proteobacteria	Vibrio	1	1
Vibrio agarilyticus	2	Proteobacteria	Vibrio	2	0
Vibrio rotiferianus	2	Proteobacteria	Vibrio	1	1
Vibrio alfacsensis	2	Proteobacteria	Vibrio	1	1
Vibrio rumoiensis	2	Proteobacteria	Vibrio	1	1
Vibrio vulnificus	2	Proteobacteria	Vibrio	1	1
Vibrio ziniensis	2	Proteobacteria	Vibrio	2	0
Vibrio mangrovi	2	Proteobacteria	Vibrio	1	1
Vibrio sinensis	2	Proteobacteria	Vibrio	1	1
Vibrio rhodolitus	2	Proteobacteria	Vibrio	1	1
Vibrio rhizosphaerae DSM 18581	2	Proteobacteria	Vibrio	1	1
Vibrio brasiliensis LMG 20546	2	Proteobacteria	Vibrio	1	1
Vibrio neptunius	1	Proteobacteria	Vibrio	1	0
Vibrio pacinii DSM 19139	1	Proteobacteria	Vibrio	1	0
Vibrio coralliirubri	1	Proteobacteria	Vibrio	0	1
Vibrio hibernica	1	Proteobacteria	Vibrio	1	0
Vibrio inusitatus NBRC 102082	1	Proteobacteria	Vibrio	1	0
Vibrio halioticoli	1	Proteobacteria	Vibrio	0	1
Vibrio gazogenes	1	Proteobacteria	Vibrio	1	0
Vibrio aerogenes CECT 7868	1	Proteobacteria	Vibrio	1	0
Vibrio azureus	1	Proteobacteria	Vibrio	0	1
Vibrio atlanticus	1	Proteobacteria	Vibrio	0	1
Vibrio furnissii	1	Proteobacteria	Vibrio	1	0
Vibrio orientalis CIP 102891 = ATCC 33934	1	Proteobacteria	Vibrio	1	0
Vibrio echinoideorum	1	Proteobacteria	Vibrio	0	1
Vibrio tasmaniensis	1	Proteobacteria	Vibrio	0	1
Vibrio aphrogenes	1	Proteobacteria	Vibrio	1	0
Vibrio cincinnatiensis	1	Proteobacteria	Vibrio	1	0
Vibrio metschnikovii	1	Proteobacteria	Vibrio	1	0
Vibrio sinaloensis	1	Proteobacteria	Vibrio	1	0
Vibrio celticus	1	Proteobacteria	Vibrio	0	1
Vibrio salilacus	1	Proteobacteria	Vibrio	1	0
Vibrio galatheae	1	Proteobacteria	Vibrio	1	0
Vibrio fluvialis	1	Proteobacteria	Vibrio	1	0
Vibrio hangzhouensis	1	Proteobacteria	Vibrio	1	0
Vibrio casei	1	Proteobacteria	Vibrio	1	0
Vibrio coralliilyticus	1	Proteobacteria	Vibrio	1	0
Vibrio aquaticus	1	Proteobacteria	Vibrio	1	0
Vibrio aestuarianus subsp. francensis	1	Proteobacteria	Vibrio	1	0
Vibrio mytili	1	Proteobacteria	Vibrio	1	0
Vibrio ostreicida	1	Proteobacteria	Vibrio	1	0
Vibrio spartinae	1	Proteobacteria	Vibrio	1	0
Vibrio litoralis DSM 17657	1	Proteobacteria	Vibrio	1	0
Vibrio fortis	1	Proteobacteria	Vibrio	1	0
Vibrio plantisponsor	1	Proteobacteria	Vibrio	1	0
Vibrio chagasii	1	Proteobacteria	Vibrio	0	1
Vibrio navarrensis	1	Proteobacteria	Vibrio	1	0
Vibrio gangliei	1	Proteobacteria	Vibrio	1	0
Vibrio quintilis	1	Proteobacteria	Vibrio	1	0
Vibrio fujianensis	1	Proteobacteria	Vibrio	1	0
Vibrio injenensis	1	Proteobacteria	Vibrio	1	0
Vibrio cholerae	1	Proteobacteria	Vibrio	1	0
Vibrio cyclitrophicus	1	Proteobacteria	Vibrio	0	1
Vibrio gallaecicus	1	Proteobacteria	Vibrio	0	1
Vibrio paracholerae	1	Proteobacteria	Vibrio	1	0
Vibrio profundi	1	Proteobacteria	Vibrio	1	0
Vibrio palustris	1	Proteobacteria	Vibrio	1	0
Vibrio toranzoniae	1	Proteobacteria	Vibrio	0	1
Vibrio algicola	1	Proteobacteria	Vibrio	0	1
Vibrio maerlii	1	Proteobacteria	Vibrio	1	0
Vibrio diazotrophicus	1	Proteobacteria	Vibrio	1	0
Vibrio marinisediminis	1	Proteobacteria	Vibrio	0	1
Vibrio ouci	1	Proteobacteria	Vibrio	1	0
Vibrio sagamiensis NBRC 104589	1	Proteobacteria	Vibrio	0	1
Vibrio gigantis	1	Proteobacteria	Vibrio	0	1
Vibrio bivalvicida	1	Proteobacteria	Vibrio	1	0
Vibrio nereis NBRC 15637	1	Proteobacteria	Vibrio	1	0
Vibrio tapetis subsp. tapetis	1	Proteobacteria	Vibrio	0	1
Vibrio mexicanus	1	Proteobacteria	Vibrio	0	1
Vibrio algivorus	1	Proteobacteria	Vibrio	1	0
Vibrio anguillarum	1	Proteobacteria	Vibrio	1	0
Vibrio zhugei	1	Proteobacteria	Vibrio	1	0
Vibrio ezurae	1	Proteobacteria	Vibrio	0	1
Vibrio hepatarius	1	Proteobacteria	Vibrio	1	0
Vibrio cidicii	1	Proteobacteria	Vibrio	1	0
Vibrio ulleungensis	1	Proteobacteria	Vibrio	1	0
Vibrio kanaloae	1	Proteobacteria	Vibrio	0	1
Vibrio sonorensis	0	Proteobacteria	Vibrio	0	0
Vibrio tritonius	0	Proteobacteria	Vibrio	0	0
